# *Vibrio cholerae*’s mysterious Seventh Pandemic island (VSP-II) encodes novel Zur-regulated zinc starvation genes involved in chemotaxis and autoaggregation

**DOI:** 10.1101/2021.03.09.434465

**Authors:** Shannon G. Murphy, Brianna A. Johnson, Camille M. Ledoux, Tobias Dörr

## Abstract

*Vibrio cholerae* is the causative agent of cholera, a notorious diarrheal disease that is typically transmitted via contaminated drinking water. The current pandemic agent, the El Tor biotype, has undergone several genetic changes that include horizontal acquisition of two genomic islands (VSP-I and VSP-II). VSP-I and -2 presence strongly correlates with pandemicity; however, the contribution of these islands to *V. cholerae*’s life cycle, particularly the 26-kb VSP-II, remains poorly understood. VSP-II-encoded genes are not expressed under standard laboratory conditions, suggesting that their induction requires an unknown signal from the host or environment. One signal that bacteria encounter under both host and environmental conditions is metal limitation. While studying *V. cholerae*’s zinc-starvation response *in vitro*, we noticed that a mutant constitutively expressing zinc-starvation genes (Δ*zur*) aggregates in nutrient-poor media. Using transposon mutagenesis, we found that flagellar motility, chemotaxis, and VSP-II encoded genes are required for aggregation. The VSP-II genes encode an AraC-like transcriptional activator (VerA) and a methyl-accepting chemotaxis protein (AerB). Using RNA-seq and *lacZ* transcriptional reporters, we show that VerA is a novel Zur target and activator of the nearby AerB chemoreceptor. AerB interfaces with the chemotaxis system to drive oxygen-dependent autoaggregation and energy taxis. Importantly, this work suggests a functional link between VSP-II, zinc-starved environments, and aerotaxis, yielding insights into the role of VSP-II in a metal-limited host or aquatic reservoir.

**Author Summary:** The Vibrio Seventh Pandemic island was horizontally acquired by El Tor pandemic strain, but its role in pathogenicity or environmental persistence is unknown. A major barrier to VSP-II study was the lack of stimuli favoring its expression. We show that zinc starvation induces expression of this island and describe a transcriptional network that activates a VSP-II encoded aerotaxis receptor. Importantly, aerotaxis may enable *V. cholerae* to locate more favorable microenvironments, possibly to colonize anoxic portions of the gut or environmental sediments.
