## Supplementary material for "*Vibrio cholerae*’s mysterious Seventh Pandemic island (VSP-II) encodes novel Zur-regulated zinc starvation genes involved in chemotaxis and autoaggregation": Table S1

### Sheet: Experimental Strains
Strain ID	Genotype	Study
	N16961	Mekelanos
	E7946	Miller et al., 1989. J Bacteriol
	C6706	Thelin et al., 1996. Infection and Immunity
	Haiti	Son et al., 2011. J Clin Microbiol
SGM-1077	N16961 hapR-repaired	Stutzmann et al., 2016. mSphere
SGM-110	N16961 Δzur	Murphy et al., 2019. mBio
SGM-311	N16961 Δzur lacZ::Piptg-zur	this study
SGM-112	N16961 ΔznuABC	this study
SGM-146	N16961 Δzur ΔznuABC	this study
SGM-856	N16961 Δzur ΔzrgABC	this study
SGM-753	N16961 Δzur ΔribA	this study
SGM-754	N16961 Δzur ΔrpmE2 ΔrpmJ2	this study
SGM-1224	N16961 Δzur ΔshyB	this study
SGM-1206	N16961 Δzur Δvca1098-vca1101	this study
SGM-1204	N16961 Δzur Δvca1090-vca1097	this study
SGM-1050	N16961 Δzur ΔcheY	this study
SGM-1047	N16961 Δzur ΔcheZ	this study
SGM-1730	vc0225::kanR	this study
SGM-1732	vc0225::kanR ΔfliC	this study
SGM-1731	vc0225::kanR ΔmotB	this study
SGM-1733	vc0225::kanR Δvsp-II	this study
SGM-1093	N16961 hapR-repaired Δzur	this study
SGM-993	N16961 Δzur Δtype4pili (Δvc0502, ΔtcpA, ΔpilA, ΔmshA)	this study
SGM-1287	N16961 Δzur Δvc0934	this study
SGM-1150	N16961 Δzur ΔcsqA	this study
SGM-1159	N16961 Δzur ΔcsqS	this study
SGM-1170	N16961 Δzur Δtdh	this study
SGM-1176	N16961 Δzur ΔluxS	this study
SGM-1161	N16961 Δzur ΔluxQ	this study
SGM-1195	N16961 Δzur Δvsp-I (vc0175-vc0185)	this study
SGM-1208	N16961 Δzur Δvsp-II (vc0491-vc0515)	this study
SGM-1376	N116961 dzur dvc0490-vc510	this study
SGM-1245	N16961 Δzur Δvc0511	this study
SGM-1279	N16961 Δzur vc0513::STOP	this study
SGM-1280	N16961 Δzur vc0514::STOP	this study
SGM-1281	N16961 Δzur vc0514::STOP	this study
SGM-1114	N16961 Δzur Δvc0514	this study
SGM-1551	N16961 Δzur vc0515::STOP	this study
SGM-1116	N16961 Δzur Δvc0515	this study
SGM-1380	N16961 Δzur Δvc0516	this study
SGM-847	N16961 Δzur ΔfliC	this study
SGM-909	N16961 Δzur ΔfliC lacZ::Piptg-fliC	this study
SGM-1781	N16961 Δzur ΔmotB	this study
SGM-1782	N16961 Δzur ΔmotB lacZ::Piptg-motB	this study
SGM-1305	N16961 Δzur cheA::STOP	this study
SGM-1334	N16961 Δzur cheA::STOP lacZ::Piptg-cheA	this study
SGM-1531	N16961 Δzur cheA::STOP lacZ::Piptg-cheA	this study
SGM-931	N16961 Δzur Δvc0512	this study
SGM-1082	N16961 Δzur Δvc0512 lacZ::Piptg-vc0512	this study
SGM-1343	N16961 Δzur vc0513::STOP pHLmob(-)	this study
SGM-1344	N16961 Δzur vc0513::STOP pHLmob(vc0513)	this study
SGM-1095	N16961 lacZ::Piptg-vc0512	this study
SGM-1096	N16961 lacZ::Piptg-vc0513	this study
SGM-1760	N16961 Δvsp-II lacZ::Piptg-vc0512	this study
SGM-1761	N16961 Δvsp-II lacZ::Piptg-vc0513	this study
SGM-1775	N16961 Δvc0512 lacZ::Piptg-vc0513	this study
SGM-1622	N16961 lacZ::Pvc0513-lacZ	this study
SGM-1628	N16961 lacZ::Pvc0513-lacZ pHLmob(-)	this study
SGM-1645	N16961 lacZ::Pvc0513-lacZ pHLmob(vc0513)	this study
SGM-1623	N16961 lacZ::Pvc0513-lacZ Δzur	this study
SGM-1626	N16961 lacZ::Pvc0513-lacZ Δzur pHLmob(-)	this study
SGM-1627	N16961 lacZ::Pvc0513-lacZ Δzur pHLmob(zur)	this study
SGM-1646	N16961 lacZ::Pvc0513-lacZ Δzur pHLmob(vc0513)	this study
SGM-1649	N16961 lacZ::Pvc0513-lacZ Δvsp-II	this study
SGM-1659	N16961 lacZ::Pvc0513-lacZ Δvsp-II pHLmob(-)	this study
SGM-1660	N16961 lacZ::Pvc0513-lacZ Δvsp-II pHLmob(vc0513)	this study
SGM-1650	N16961 lacZ::Pvc0513-lacZ Δzur Δvsp-II	this study
SGM-1661	N16961 lacZ::Pvc0513-lacZ Δzur Δvsp-II pHLmob(-)	this study
SGM-1662	N16961 lacZ::Pvc0513-lacZ Δzur Δvsp-II pHLmob(vc0513)	this study
SGM-1033	N16961 lacZ::Pvc0512(400bp)-lacZ	this study
SGM-1049	N16961 lacZ::Pvc0512(400bp)-lacZ Δzur	this study
SGM-1407	N16961 lacZ::Pvc0512(1314bp)-lacZ	this study
SGM-1494	N16961 lacZ::Pvc0512-lacZ pHLmob(-)	this study
SGM-1496	N16961 lacZ::Pvc0512-lacZ pHLmob(vc0513)	this study
SGM-1430	N16961 lacZ::Pvc0512-lacZ Δzur	this study
SGM-1495	N16961 lacZ::Pvc0512-lacZ Δzur pHLmob(-)	this study
SGM-1627	N16961 lacZ::Pvc0512-lacZ Δzur pHLmob(zur)	this study
SGM-1458	N16961 lacZ::Pvc0512-lacZ Δzur vc0513::STOP	this study
SGM-1498	N16961 lacZ::Pvc0512-lacZ Δzur vc0513::STOP pHLmob(-)	this study
SGM-1499	N16961 lacZ::Pvc0512-lacZ Δzur vc0513::STOP pHLmob(vc0513)	this study
SGM-1795	N16961 Δvsp-II lacZ::Piptg-vc0512(G385C)	this study
SGM-1796	N16961 Δvsp-II lacZ::Piptg-vc0512(R61C)	this study
SGM-1797	N16961 Δvsp-II lacZ::Piptg-vc0512(R61A)	this study
SGM-1798	N16961 Δvsp-II lacZ::Piptg-vc0512(D64N)	this study
SGM-1799	N16961 Δvsp-II lacZ::Piptg-vc0512(H72A)	this study
SGM-1800	N16961 Δvsp-II lacZ::Piptg-vc0512(W74F)	this study
SGM-1773	DH5α ƛ pir pUT18C(vc0512)	this study
SGM-1777	DH5α ƛ pir pKT25(vc0512)	this study
SGM-1780	DH5α ƛ pir pUT18(cheW)	this study
SGM-1774	DH5α ƛ pir pKNT25(cheW)	this study
SGM-1384	N16961 Δvca0658("ΔaerA")	this study
SGM-929	N16961 Δvc0512	this study
SGM-1385	N16961 ΔaerA Δvc0512	this study
SGM-1783	N16961 Δzur ΔaerA	this study
SGM-1386	N16961 Δzur ΔaerA Δvc0512	this study
SGM-743	E7946 Δzur	this study
SGM-1091	C6706 Δzur	this study
SGM-764	Haiti Δzur	this study
SGM-1766	C6706 lacZ::Piptg-vc0512	this study
SGM-1765	Haiti lacZ::Piptg-vc0512	this study
SGM-1467	N16961 lacZ::Pvca1098-lacZ	this study
SGM-1720	N16961 lacZ::Pvca1098-lacZ pHLmob(-)	this study
SGM-1456	N16961 lacZ::Pvca1098-lacZ Δzur	this study
SGM-1721	N16961 lacZ::Pvca1098-lacZ Δzur pHLmob(-)	this study
SGM-1722	N16961 lacZ::Pvca1098-lacZ Δzur pHLmob(zur)	this study
SGM-1470	N16961 lacZ::Pvca1098(Zur box* A)-lacZ	this study
SGM-1723	N16961 lacZ::Pvca1098(Zur box* A)-lacZ pHLmob(-)	this study
SGM-1525	N16961 lacZ::Pvca1098(Zur box* B)-lacZ	this study
SGM-1724	N16961 lacZ::Pvca1098(Zur box* B)-lacZ pHLmob(-)	this study	Oligos used for plasmid construction	Confirmation Method
SGM-97	SM10 lambda pir pCVD442(Δzur)	Murphy et al., 2019. mBio	SM-89/90, SM-91/92	SM-122/123
SGM-99	SM10 lambda pir pCVD442 (ΔznuABC)	Murphy et al., 2019. mBio	SM-93/94, SM-95/96	SM-119, SM-121
SGM-241	SM10 lambda pir pCVD442(Δvc0502)	this study	SM-185/186, SM-187/188	SM-191/192
SGM-280	SM10 lambda pir pTD101(zur)	this study	SM-97/98	x-gal
SGM-293	SM10 lambda pir pCVD442(ΔshyB)	Dörr et al., 2013. Mol Microbiol.	See reference.	SM-30/31
SGM-666	MFD lambda pir pHLmob(-)	this study	N/A	KanR
SGM-741	SM10 lambda pir pCVD442(ΔrpmE2-rpmJ2)	this study	SM-577/578, SM-579/580	SM-587/588
SGM-742	SM10 lambda pir pCVD442(ΔribA)	this study	SM-573/574, SM-575/576	SM-585/586
SGM-752	MFD lambda pir pCVD442(Δzur)	this study	SM-89/90, SM-91/92	SM-122/123
SGM-780	SM10 lambda pir pCVD442(ΔmshA)	this study	SM-620/621, SM-622/623	SM-624/625
SGM-803	SM10 lambda pir pCVD442(ΔpilA)	this study	SM-632/633, SM-634/635	SM-636/637
SGM-804	SM10 lambda pir pCVD442(ΔtcpA)	this study	SM-626/627, SM-628/629	SM-630/631
SGM-805	SM10 lambda pir pCVD442(ΔfliC)	this study	SM-638/639, SM-640/641	SM-642/643
SGM-808	SM10 lambda pir pCVD442(ΔzrgABC)	this study	SM-662/663, SM-664/665	SM-666/667
SGM-874	SM10 lambda pir pTD101(fliC)	this study	SM-692/693	x-gal
SGM-899	SM10 lambda pir pCVD442(Δvc0512)	this study	SM-694/695, SM-696/697	SM-698/699
SGM-900	SM10 lambda pir pCVD442(Δvc0513)	this study	SM-700/701, SM-702/703	SM-704/705
SGM-901	SM10 lambda pir pCVD442(Δvc0514)	this study	SM-706/707, SM-708/709	SM-710/711
SGM-1005	SM10 lambda pir pCVD442(ΔcheZ)	this study	SM-827/828, SM-829/830	SM-831/832
SGM-1053	SM10 lambda pir pTD101(vc0513)	this study	SM-714/715	x-gal
SGM-1062	MFD lambda pir pHLmob(vc0513)	this study	SM-714/715	KanR
SGM-1073	SM10 lambda pir pCVD442(Δvc0515)	this study	SM-869/870, SM-871/872	SM-873/874
SGM-1132	SM10 lambda pir pCVD442(ΔluxS)	this study	SM-885/886, SM-887/888	SM-889/890
SGM-1133	SM10 lambda pir pCVD442(Δtdh)	this study	SM-923/924, SM-925/926	SM-927/928
SGM-1151	SM10 lambda pir pCVD442(ΔcsqA)	this study	SM-891/892, SM-893/894	SM-895/896
SGM-1152	SM10 lambda pir pCVD442(ΔcsqS)	this study	SM-917/918, SM-919/920	SM-921/922
SGM-1153	SM10 lambda pir pCVD442(ΔluxQ)	this study	SM-911/912, SM-913/914	SM-915/916
SGM-1184	SM10 lambda pir pCVD442(Δvsp-I)	this study	SM-947/948, SM-949/950	SM-951/952
SGM-1185	SM10 lambda pir pCVD442(Δvsp-II)	this study	SM-941/942, SM-943/944	SM-945/946
SGM-1218	SM10 pTD101(cheA)	this study	SM-907/908	x-gal
SGM-1261	SM10 lamda pir pCVD442(vc0513::STOP)	this study	SM-1003/1004, SM-1005/1006	SM-1050/SM-705
SGM-1262	SM10 lamda pir pCVD442(vc0514::STOP)	this study	SM-1007/1008, SM-1009/1010	SM-1051/711
SGM-1283	SM10 lambda pir pCVD442(ΔmotB)	this study	SM-1037/1038, SM-1039/1040	SM-1041/1042
SGM-1284	SM10 lambda pir pCVD442(cheA::STOP)	this study	SM-1045/1046, SM-1047/SM-1048	SM-1049/780
SGM-1312	SM10 lamda pir pCVD442(Δvca0658, "aerA")	this study	SM-1068/SM-1069, SM-1070/1071	SM-1072/1073
SGM-1353	SM10 lamda pir pCVD442(Δvc0490-vc0510)	this study	SM-1093/SM1094, SM-1095/956	SM-958/1102
SGM-1354	SM10 lamda pir pCVD442(Δvc0516)	this study	SM-1098/1099, SM1100/1101	SM-1103/1104
SGM-1238	SM10 lamda pir pCVD442(Δvc0511)	this study	SM-982/983, SM-984/969	SM-985/986
SGM-1301	SM10 lamda pir pTD101(motB)	this study	SM-1043/1044	x-gal
SGM-1490	MFD lambda pir pHLmob(zur)	this study	SM-97/98	kanR
SGM-1700	SM10 lambda pir pCVD442(Δvc0934, "vpsL")	Dörr et al., 2016. Antimicrob Agents Chemother		x-gal
SGM-1719	MFD lambda pir pGPKan(vc0225)	Weaver et al., 2018. Antimicrob Agents Chemother		kanR
SGM-1756	MFD lamdda pir pTD101(vc0512)	this study	SM-712/713	x-gal
SGM-1785	SM10 lamda pir pTD101(vc0512 [G385C])	this study	gblock: SM-1307	x-gal
SGM-1786	SM10 lamda pir pTD101(vc0512 [R61C])	this study	SM-1290/1291	x-gal
SGM-1787	SM10 lamda pir pTD101(vc0512 [R61A])	this study	SM-1294/1295	x-gal
SGM-1788	SM10 lamda pir pTD101(vc0512 [H62A])	this study	SM-1296/1297	x-gal
SGM-1789	SM10 lamda pir pTD101(vc0512 [D64N])	this study	SM-1298/1299	x-gal
SGM-1790	SM10 lamda pir pTD101(vc0512 [H72A])	this study	SM-1300/1301	x-gal
SGM-1791	SM10 lamda pir pTD101(vc0512 [W74F])	this study	gblock: SM-1306	x-gal
SGM-1391	SM10 lambda pir pJL1(Pvc0512[1,314bp]-lacZ)	this study	SM-1111/802 into pAM325, then SM-1112/4	SM-556/1227
SGM-1006	SM10 lambda pir pJL1(Pvc0512[400bp]-lacZ)	this study	SM-801/802 into pAM325, then SM-979/4	SM-556/1227
SGM-1511	SM10 lamda pir pJL1(Pvc0513-lacZ)	this study	SM-1169/1170 into pAM325, then SM-1171/4	SM-556/1227
SGM-1450	SM10 lamda pir pJL1(Pvca1098-lacZ)	this study	SM-1158/SM-4	SM-1164/1165
SGM-1449	SM10 lamda pir pJL1(Pvca1098[Zur 1A]-lacZ)	this study	SM-1161/SM-4	SM-1164/1165
SGM-1510	SM10 lamda pir pJL1(Pvca1098[Zur 1B]-lacZ)	this study	SM-1162/SM-4	SM-1164/1165
SGM-1187	SM10 lambda pir pCVD442 (Δvca1098-vca1101)	this study	SM-959/960, SM-938/961	SM-962/940
SGM-1188	SM10 lambda pir pCVD442 (Δvca1090-vca1097)	this study	SM0973/935, SM-974/975	SM-939/976
SGM-1804	SM10 lambda pir pCVD442 (ΔcheY)	this study	SM-781/782, SM-783/784	SM-785/786

### Sheet: Primers
ID #	Name	Sequence (5'-3')
SM-89	pCVD-dZur-Flank1-F	ATATGTGATGGGTTAAAAAGGATCGATCCTGGCTCGCCCATCAGACA
SM-90	pCVD-dZur-Flank1-R	GCGCATAACCTTCTTTGTTGGACTTTAGTAATAATATACTATGTCGAG
SM-91	pCVD-dZur-Flank2-F	TACTAAAGTCCAACAAAGAAGGTTATGCGCGCTGAAT
SM-92	pCVD-dZur-Flank2-R	AGAGCTCGATATCGCATGCGGTACCTCTAGCACGCTTGGTGGCAAGGTTTA
SM-93	pCVD-dZnuABC-Flank1-F	ATATGTGATGGGTTAAAAAGGATCGATCCTTGCTGGCACTATTGAGCTGATAAAGT
SM-94	pCVD-dZnuABC-Flank1-R	GTCGACCAACTTCTCTAACATTGTTCTAAATG
SM-95	pCVD-dZnuABC-Flank2-F	GAGAAGTTGGTCGACCGCTGTATCAGATTAGCTTTTAGT
SM-96	pCVD-dZnuABC-Flank2-R-	AGAGCTCGATATCGCATGCGGTACCTCTAGGTGACCATCACTGAAGGCATTC
SM-97	pHL100-rbs-Zur-F	aacagaccatggaattcgagctcggtacccAGGAGGctgactgaGTGATGGTGATGGTTTTGGACAAC
SM-98	pHL100-rbs-Zur-R	catgcctgcaggtcgactctagaggatccccTAACCTTCTTCTATTGTTGCTTCTTCTCTTTC
SM-119	dZnu-colony-F	ACTGCGCATCGTTAATCACG
SM-121	dZnuABC-colony-R	GCGATCGATGCTGGCATC
SM-122	dZur-colony-F	CGCACTCCGCCACCAAG
SM-123	dZur-colony-R	CAAACCACAGCGCAAGCCAC
SM-185	vc0502-Flank1-F	ATATGTGATGGGTTAAAAAGGATCGATCCTAACGTCAATTCAATCGATTG
SM-186	vc0502-Flank1-R	ACCTGTGATTCGGGCGCAATTCCTAGTTTCTACTCT
SM-187	vc0502-Flank2-F	GAAACTAGGAATTGCGCCCGAATCACAGGTG
SM-188	vc0502-Flank2-R	AGAGCTCGATATCGCATGCGGTACCTCTAGGCCTTGCGAAGCACG
SM-191	vc0502-test-F	GACCCATGAGAACTAAGCATC
SM-192	vc0502-test-R	GCATCGATAGCAAGGTGC
SM-556	lacZ-flank-fwd	GGGTCGGTTATTCGCAAG
SM-573	PCVD-ribA-Flank1Fwd	ATATGTGATGGGTTAAAAAGGATCGATCCTTGGCGAGCTTATCGGTT
SM-574	PCVD-ribA-Flank1Rvs	TTATAAAACTGAAGGAACTTGTCTCTACTAGTGACCT
SM-575	PCVD-ribA-Flank2Fwd	TAGTAGAGACAAGTTCCTTCAGTTTTATAAATAGATTCGCG
SM-576	PCVD-ribA-Flank2Rvs	AGAGCTCGATATCGCATGCGGTACCTCTAGCGATGCCACGTTGGCTT
SM-577	PCVD-rpm-Flank1Fwd	ATATGTGATGGGTTAAAAAGGATCGATCCTTGCGCTAACACTTCACG
SM-578	PCVD-rpm-Flank1Rvs	ATAAAAATCTTGCTACTTAAACTCAAAACCTCAAATTGT
SM-579	PCVD-rpm-Flank2Fwd	GGTTTTGAGTTTAAGTAGCAAGATTTTTATCTAACCAGAT
SM-580	PCVD-rpm-Flank2Rvs	AGAGCTCGATATCGCATGCGGTACCTCTAGTGCCAGTGGAATAAGAAC
SM-585	ribA Colony Fwd	GCACGGCTTCCACCTTA
SM-586	ribA Colony Rvs	ATTGTGCACGGCGATCA
SM-587	rpm Colony Fwd	ACAACGATTGCTTCAGCG
SM-588	rpm Colony Rvs	GATCAATCATACGAGCGGC
SM-620	mshA-flank1-fwd	ATATGTGATGGGTTAAAAAGGATCGATCCTTGGAATTGAAGGATCGC
SM-621	mshA-flank1-rev	CGAGCCATATTTAAACTCTCTTTCATGTGAATACG
SM-622	mshA-flank2-fwd	TCACATGAAAGAGAGTTTAAATATGGCTCGTGCAT
SM-623	mshA-flank2-rev	AGAGCTCGATATCGCATGCGGTACCTCTAGTACCTAACGCGGATGG
SM-624	mshA-colony-fwd	TCGTAAGGTGCTGGATTGG
SM-625	mshA-colony-rev	CCGTACCCAGCACATCAG
SM-626	tcpA-flank1-fwd	ATATGTGATGGGTTAAAAAGGATCGATCCTTTGATTCCCGACTACTCAC
SM-627	tcpA-flank1-rev	CATTTCCATGGGCAAATTTATATAACTCCACCATTTGTGT
SM-628	tcpA-flank2-fwd	TGGAGTTATATAAATTTGCCCATGGAAATGGG
SM-629	tcpA-flank2-rev	AGAGCTCGATATCGCATGCGGTACCTCTAGCCAACGCCAGAGTTCTAT
SM-630	tcpA-colony-fwd	GCTTACCCAGACCGATCC
SM-631	tcpA-colony-rev	CGTACCGAACCGAGAGAC
SM-632	pilA-flank1-fwd	ATATGTGATGGGTTAAAAAGGATCGATCCTGCGTTATGTGCAAGAGCTC
SM-633	pilA-flank1-rev	AAGGTTGGTGAGCATATGCCTTGCTACACAAGG
SM-634	pilA-flank2-fwd	TGTGTAGCAAGGCATATGCTCACCAACCTTGT
SM-635	pilA-flank2-rev	AGAGCTCGATATCGCATGCGGTACCTCTAGAATGGCTAGCCGGTTG
SM-636	pilA-colony-fwd	AACCAAACCTTGTGCACC
SM-637	pilA-colony-rev	GGTATCGCGGCTTAGGC
SM-638	fliC-flank1-fwd	ATATGTGATGGGTTAAAAAGGATCGATCCTATCGGATGCCTCGAATAC
SM-639	flC-flank1-rev	TGAAGGTACCGTGAAAGTTTGCTCTCCTATCGAG
SM-640	fliC-flank2-fwd	ATAGGAGAGCAAACTTTCACGGTACCTTCATTAATG
SM-641	fliC-flank2-rev	AGAGCTCGATATCGCATGCGGTACCTCTAGCGTTCAAGCGGTTAGAG
SM-642	fliC-colony-fwd	GCGTAATGGCAGCGTAG
SM-643	fliC-colony-rev	GCGTTACGAACGGCGA
SM-662	pCVD-zrgABC-flank1-fwd	ATATGTGATGGGTTAAAAAGGATCGATCCTTCATCTATGGTGCTTGATGAG
SM-663	pCVD-zrgABC-flank1-rev	TCACCTATTTTATTCTTATGCCGCAGGTGGT
SM-664	pCVD-zrgABC-flank2-fwd	CCACCTGCGGCATAAGAATAAAATAGGTGACTGACTC
SM-665	pCVD-zrgABC-flank2-rev	AGAGCTCGATATCGCATGCGGTACCTCTAGAATTGGCCAAGTACCTATC
SM-666	zrgABC-colony-fwd	CCCAGCCGAGAGTTAC
SM-667	zrgABC-colony-rev	GTAGTGCACAATTTTGTGC
SM-692	pTD-fliC-fwd	aacagaccatggaattcgagctcggtacccAGGAGGctgactgaATGACCATTAACGTAAATACC
SM-693	pTD-fliC-rev	atgcctgcaggtcgactctagaggatccccCTACTGCAATAACGAGATTG
SM-694	pCVD-vc0512-flank1-fwd	ATATGTGATGGGTTAAAAAGGATCGATCCTTAGCAGATTGATGAGTGC
SM-695	pCVD-vc0512-flank1-rev	AATGACACCGAACAATTACATTTGATTGGTATAATAATTCG
SM-696	pCVD-vc0512-flank2-fwd	ACCAATCAAATGTAATTGTTCGGTGTCATTAAAAAC
SM-697	pCVD-vc0512-flank2-rev	AGAGCTCGATATCGCATGCGGTACCTCTAGGGTAAGCAAGACTCGAT
SM-698	vc0512-colony-fwd	CTAACCAGCCTTGTACG
SM-699	vc0512colony-rev	CTTATCACGAGTGGTCAAC
SM-700	pCVD-vc0513-flank1-fwd	ATATGTGATGGGTTAAAAAGGATCGATCCTAGGTATTAAAGGTGTTACCTAC
SM-701	pCVD-vc0513-flank1-rev	AAACCCTACATTCATATCAAGTAAAACTTTATTTATATTATATTACAA
SM-702	pCVD-vc0513-flank2-fwd	AAAGTTTTACTTGATATGAATGTAGGGTTTGTAAAAAA
SM-703	pCVD-vc0513-flank2-rev	AGAGCTCGATATCGCATGCGGTACCTCTAGGCACTACCTTTCCTTTATCT
SM-704	vc0513-colony-fwd	GTTGTTAGTTCGGCCTGC
SM-705	vc0513-colony-rev	CGGCGACATTAGTCTTCG
SM-706	pCVD-vc0514-flank1-fwd	ATATGTGATGGGTTAAAAAGGATCGATCCTGTCTAGAATTCTTACTTCTGG
SM-707	pCVD-vc0514-flank1-rev	AATCAACAAAACGCCAATATAATAACCTCATATTTTTTATTCAAAT
SM-708	pCVD-vc0514-flank2-fwd	TGAGGTTATTATATTGGCGTTTTGTTGATTCAA
SM-709	pCVD-vc0514-flank2-rev	AGAGCTCGATATCGCATGCGGTACCTCTAGACACCTGAGAACTTTAGG
SM-710	vc0514-colony-fwd	TGATGTGGTTCTGAGGTG
SM-711	vc0514-colony-rev	CCCTACCGTAAGCTTAGG
SM-712	pTD101-vc0512-fwd	aacagaccatggaattcgagctcggtacccAGGAGGctgactgaATGGAGAGCATAATGCG
SM-713	pTD101-vc0512-rev	atgcctgcaggtcgactctagaggatccccCTACTTATTTCTTTCCCAAAATTG
SM-714	pTD101-vc0513-fwd	aacagaccatggaattcgagctcggtacccAGGAGGctgactgaGTGGTTCTGAGGTGTTATA
SM-715	pTD101-vc0513-rev	atgcctgcaggtcgactctagaggatccccTCATAATATAATAACCTCATATTTTTTATTC
SM-780	cheA Colony Reverse	GCGGTCGCCACCATCG
SM-781	pCVD-cheYFlank1-fwd	ATATGTGATGGGTTAAAAAGGATCGATCCTCTTAATAGCCAGCAGCTATTTCTTGA
SM-782	pCVD-cheYFlank1-rvs	GCCGCAGCAAAAGCCTGAGTTTGAGATCAGTGATATTTAGTC
SM-783	pCVD-cheYFlank2-fwd	CTGATCTCAAACTCAGGCTTTTGCTGCGG
SM-784	pCVD-cheYFlank2-rvs	AGAGCTCGATATCGCATGCGGTACCTCTAGGAGGATTGAGAATCGGCC
SM-785	cheY Colony Forward	TAGAACTTGTCGCCTGCATC
SM-786	cheY Colony Reverse	CAAGAAACCAGCACCGC
SM-801	pAM325-Pvc0512-fwd	ctactgtttctccatacccgtttttttgggAGAACGATAGCTGGCA
SM-802	pAM325-Pvc0512-rev	gttttttctttcagactcatctcgaattcgTTACATTTGATTGGTATAATAATTCGC
SM-827	pCVD-cheZ-flank1-fwd	ATATGTGATGGGTTAAAAAGGATCGATCCTCACGGTGTCGCTGAAG
SM-828	pCVD-cheZ-flank1-rev	GCTCATACGTTACCCCCTGAATCAGCCTTTTGCG
SM-829	pCVD-cheZ-flank2-fwd	AAAGGCTGATTCAGGGGGTAACGTATGAGCTACG
SM-830	pCVD-cheZ-flank2-rev	AGAGCTCGATATCGCATGCGGTACCTCTAGGTTGAGATCAGAATTGGTTACTG
SM-831	cheZ-colony-fwd	ACAGCGTGCTGATGGAC
SM-832	cheZ-colony-rev	CGCTGCTGTCTCAATCG
SM-869	vc0515-flank1-fwd	ATATGTGATGGGTTAAAAAGGATCGATCCTGTCCATGAAACGACAGATGC
SM-870	vc0515-flank1-rev	TAACCAAAGACTATAGCAGCACCACCGCTATTA
SM-871	vc0515-flank2-fwd	TAGCGGTGGTGCTGCTATAGTCTTTGGTTAAATTTATCAC
SM-872	vc0515-flank2-rev	AGAGCTCGATATCGCATGCGGTACCTCTAGAAGAGCCATGTTAATAGC
SM-873	vc0515-colony-fwd	CTCAAGTTGCAGCGGAC
SM-874	vc0515-colony-rev	ACAATTCCGCTTACTGAGC
SM-885	pCVD-luxS-flank1-fwd	ATATGTGATGGGTTAAAAAGGATCGATCCTAATGAGCTGTATGCGC
SM-886	pCVD-luxS-flank1-rev	GTTTACAGAACCGACTTCCTTTCTCCCTTTCTGG
SM-887	pCVD-luxS-flank2-fwd	AAAGGGAGAAAGGAAGTCGGTTCTGTAAACGTT
SM-888	pCVD-luxS-flank2-rev	AGAGCTCGATATCGCATGCGGTACCTCTAGCAATGATGATTGGAAGTCG
SM-889	luxS-colony-fwd	TGAAGCGATCCGCACC
SM-890	luxS-colony-rev	CCAAGATATGCTGCTGTCG
SM-891	pCVD-csqA-flank1-fwd	ATATGTGATGGGTTAAAAAGGATCGATCCTAAACCATGGTTAACGT
SM-892	pCVD-csqA-flank1-rev	TTGTTATTTATGCATCGCAATATATCCTAGTTATAAAA
SM-893	pCVD-csqA-flank2-fwd	CTAGGATATATTGCGATGCATAAATAACAAAAACTGC
SM-894	pCVD-csqA-flank2-rev	AGAGCTCGATATCGCATGCGGTACCTCTAGAGCAAGAATCCTTATCG
SM-895	cqsA-colony-fwd	AGCAGTTCACTTGCAGG
SM-896	cqsA-colony-rev	CAGAAGGCTGTATCGGC
SM-907	pTD cheA FWD	aacagaccatggaattcgagctcggtacccAGGAGGctgactgaATGAGCTACGAATTAGACGAAGACA
SM-908	pTD cheA RVS	atgcctgcaggtcgactctagaggatccccTCAGACGCGAGAAGCAGC
SM-911	pCVD-luxQ-flank1-fwd	ATATGTGATGGGTTAAAAAGGATCGATCCTCCGTCACCGCAAATTCATTG
SM-912	pCVD-luxQ-flank1-rev	GCTTTTCTCGCTGGCACACGTAATCCTCTGGCCT
SM-913	pCVD-luxQ-flank2-fwd	CAGAGGATTACGTGTGCCAGCGAGAAAAGCGT
SM-914	pCVD-luxQ-flank2-rev	AGAGCTCGATATCGCATGCGGTACCTCTAGGCATGGCTGTCGGTTCTG
SM-915	luxQ-colony-fwd	TGATACTCGCCAGCAGAG
SM-916	luxQ-colony-rev	AATAGCCGTGGCCATG
SM-917	pCVD-cqsS-flank1-fwd	ATATGTGATGGGTTAAAAAGGATCGATCCTGTGTCGCCAAGCAACTG
SM-918	pCVD-cqsS-flank1-rev	GTAGGAAGGGTATAGTACCGTTGCATTCTCTTGCT
SM-919	pCVD-cqsS-flank2-fwd	GAGAATGCAACGGTACTATACCCTTCCTACTTGAAGC
SM-920	pCVD-cqsS-flank2-rev	AGAGCTCGATATCGCATGCGGTACCTCTAGTTGCTTATCGCGCAGG
SM-921	cqsS-colony-fwd	ACGCAACATCAATCGCG
SM-922	cqsS-colony-rev	TGGCCCTAATGGTGCAG
SM-923	pCVD-tdh-flank1-fwd	ATATGTGATGGGTTAAAAAGGATCGATCCTACAAGTTGATCGTGACG
SM-924	pCVD-tdh-flank1-rev	TGGAGAGATTTTCGGAATTAAATAAGTCCCATATCACG
SM-925	pCVD-tdh-flank2-fwd	GGGACTTATTTAATTCCGAAAATCTCTCCACAGA
SM-926	pCVD-tdh-flank2-rev	AGAGCTCGATATCGCATGCGGTACCTCTAGTCCATATACAGGGCTTGATG
SM-927	tdh-colony-fwd	CAACATGGCCGAGCTG
SM-928	tdh-colony-rev	GCTGTACAGCATCACGCT
SM-935	pCVD-vca1090-flank1-fwd	ATATGTGATGGGTTAAAAAGGATCGATCCTATGCTTATCGCCTGGAG
SM-938	pCVD-vca1101-flank2-rev	AGAGCTCGATATCGCATGCGGTACCTCTAGAGCAGAGCTAGCGC
SM-939	vca1090-vca1101-colony-fwd	GGTTTGTGCCGATTCACC
SM-940	vca1090-vca1101-colony-rev	CGATCACGCCAATCACG
SM-941	pCVD-vsp2-flank1-fwd	ATATGTGATGGGTTAAAAAGGATCGATCCTTTAATATTCTGTAGGCGGC
SM-942	pCVD-vsp2-flank1-rev	TATTAGTGTGATAAACTAGCTCGAGATTTAAAGGT
SM-943	pCVD-vsp2-flank2-fwd	TAAATCTCGAGCTAGTTTATCACACTAATAACTATTTTAGTG
SM-944	pCVD-vsp2-flank2-rev	AGAGCTCGATATCGCATGCGGTACCTCTAGGCATATGGTAACTATCGAAC
SM-945	VSP2-colony-fwd	GCCCTAGCTAGAGGTTC
SM-946	VSP2-colony-rev	CATCAAACCCAGAACGG
SM-947	pCVD-VSPI-flank1-fwd	ATATGTGATGGGTTAAAAAGGATCGATCCTGTGTGGCATGTTAAGCA
SM-948	pCVD-VSPI-flank1-rev	TGTATATCAAATACACTTTAGTCTGGAAAATTCACT
SM-949	pCVD-VSPI-flank2-fwd	TTTTCCAGACTAAAGTGTATTTGATATACATAGAGGCT
SM-950	pCVD-VSPI-flank2-rev	AGAGCTCGATATCGCATGCGGTACCTCTAGAGCATTCCAAATATTCCAG
SM-951	VSPI-colony-fwd	GGCTTGCCCAATTGGC
SM-952	VSPI-colony-rev	AACTTTACACGGCTGACC
SM-956	pCVD-vc0510-flank2-rev	AGAGCTCGATATCGCATGCGGTACCTCTAGACCATGGCGTTCGCCA
SM-958	vc0504-vc0510-colony-rev	GCGTTCAGCCCAATCG
SM-959	pCVD-VCA1098-flank1-fwd	ATATGTGATGGGTTAAAAAGGATCGATCCTTCATCACTGGCATGTTG
SM-960	pCVD-VCA1098_vca1101_flank1-rev	ATGACAAGACTCGTCTTAATTAAAGCATGAGAATAAAAATCAT
SM-961	pCVD-VCA1098_vca1101-flank2-fwd	TCATGCTTTAATTAAGACGAGTCTTGTCATTCATG
SM-962	vca1098-colony-fwd	CTGTTGCACCGACTGC
SM-969	vc0511-flank2-rev	AGAGCTCGATATCGCATGCGGTACCTCTAGTTCACCCTGTCCTAGAAATCA
SM-973	pCVD-cheIII-flank1-rev	GAAGTAGGAAAATGGATGAAAAAAATCAAAGTCTTGATCG
SM-974	pCVD-cheIII-flank2-fwd	TTTGATTTTTTTCATCCATTTTCCTACTTCCCA
SM-975	pCVD-cheIII-flank2-rev	AGAGCTCGATATCGCATGCGGTACCTCTAGGCGAGTAGTGAGCAAG
SM-976	cheIII-colony-rev	TGGCTTTATGAGGCGCT
SM-982	pCVD-vc0511-flank2-fwd	TGATGGGTTAGCTCTTGCGTAATTAGTAAGCTAATGC
SM-983	pCVD-vc0511-flank1-fwd	ATATGTGATGGGTTAAAAAGGATCGATCCTTCACCATAATGTTGCTCAATC
SM-984	pCVD-vc0511-flank1-rev	CTTACTAATTACGCAAGAGCTAACCCATCATTACT
SM-985	vc0511-colony-fwd	GAAGTGCTTCCAGTGACG
SM-986	vc0511-colony-internal-fwd	GCCTTGGTTGGTATGGGT
SM-1003	pCVD-vc0513STOP-flank1-fwd	ATATGTGATGGGTTAAAAAGGATCGATCCTGGCTTGTTAATCCGAAACC
SM-1004	pCVD-vc0513STOP-flank1-rev	CTTTAATTCATCATCACATATAACACCTCAGAACCA
SM-1005	pCVD-vc0513STOP-flank2-fwd	TATATGTGATGATGAATTAAAGTTAATAATAAAAAAAATGACG
SM-1006	pCVD-vc0513STOP-flank2-rev	AGAGCTCGATATCGCATGCGGTACCTCTAGCAACATCCATTCTGCAT
SM-1007	pCVD-vc0514STOP-flank1-fwd	ATATGTGATGGGTTAAAAAGGATCGATCCTATGTAGATGTTCTTAGCTCA
SM-1008	pCVD-vc0514STOP-flank1-rev	TTCCCATCATCATCATGCTACAGTCACTAATAAGAT
SM-1009	pCVD-vc0514STOP-flank2-fwd	GTAGCATGATGATGATGGGAAGGGTACACAAC
SM-1010	pCVD-vc0514STOP-flank2-rev	AGAGCTCGATATCGCATGCGGTACCTCTAGGCTTTCATCTATAACAGCG
SM-1037	pCVD-motB-flank1-fwd	ATATGTGATGGGTTAAAAAGGATCGATCCTCATGATGTTCGTTGACGTGG
SM-1038	pCVD-motB-flank1-rev	AGGGTATACCTTCGGAGTCGGCTCCGCTACTC
SM-1039	pCVD-motB-flank2-fwd	GTAGCGGAGCCGACTCCGAAGGTATACCCTTCC
SM-1040	pCVD-motB-flank2-rev	AGAGCTCGATATCGCATGCGGTACCTCTAGTTGAGGCCACCCCCAAC
SM-1041	motB-colony-fwd	CATGGCGATGGTGCTAG
SM-1042	motB-colony-rev	GACGCGCAATCACTTGG
SM-1043	pTD-motB-fwd	aacagaccatggaattcgagctcggtacccAGGAGGctgactgaATGGATGACGAACAACAATG
SM-1044	pTD-motB-rev	atgcctgcaggtcgactctagaggatccccTTATTGTTGTCCACCGCCT
SM-1045	pCVD-cheASTOP-flank1-fwd	ATATGTGATGGGTTAAAAAGGATCGATCCTGTCAAGACGACGCTAATC
SM-1046	pCVD-cheASTOP-flank1-rev	CAGAAATCATCATCAGATGTCTTCGTCTAATTCGTA
SM-1047	pCVD-cheASTOP-flank2-fwd	GACATCTGATGATGATTTCTGGTAGAAGCCGG
SM-1048	pCVD-cheASTOP-flank2-rev	AGAGCTCGATATCGCATGCGGTACCTCTAGCCATGCAGTTGATCAAGTAG
SM-1049	cheASTOP-colony-fwd	ACGAATTAGACGAAGACATCTGATGATGA
SM-1050	vc0513STOP-colony-fwd	CTGAGGTGTTATATGTGATGATGA
SM-1051	vc0514STOP-colony-fwd	TGACTGTAGCATGATGATGA
SM-1068	pCVD-aer-flank1-fwd	ATATGTGATGGGTTAAAAAGGATCGATCCTGATTTCGATGTGCGTTATC
SM-1069	pCVD-aer-flank1-rev	TGCCCTTCCTCGCGCACTTGTTATTAAAAACTCAAACTC
SM-1070	pCVD-aer-flank2-fwd	TTTTTAATAACAAGTGCGCGAGGAAGGGCAT
SM-1071	pCVD-aer-flank2-rev	AGAGCTCGATATCGCATGCGGTACCTCTAGTCGCGCGTTCAGACATCAT
SM-1072	aer-colony-fwd	ACTGACCGCATGTTTAACG
SM-1073	aer-colony-rev	TTACCGATGCTGAGCGT
SM-1093	pCVD-vc0490-vc0510-flank1-fwd	ATATGTGATGGGTTAAAAAGGATCGATCCTCGCGGAATATCCTTGAACAG
SM-1094	pCVD-vc0490-vc0510-flank1-rev	CGACAGGAGCCCGAAAGCTAAACGCAAGGCTATC
SM-1095	pCVD-vc0490-vc0510-flank2-fwd	GCCTTGCGTTTAGCTTTCGGGCTCCTGTCGGA
SM-1098	pCVD-vc0516-flank1-fwd	ATATGTGATGGGTTAAAAAGGATCGATCCTGATCATAAACTTAGCTCAATGG
SM-1099	pCVD-vc0516-flank1-rev	TTTTGGTGGTACATCTAGTAATAAACAATTCTAAGGCCAT
SM-1100	pCVD-vc0516-flank2-fwd	AATTGTTTATTACTAGATGTACCACCAAAATAGTC
SM-1101	pCVD-vc0516-flank2-rev	AGAGCTCGATATCGCATGCGGTACCTCTAGGATTGGTGATGATGAAGATTC
SM-1102	vsp2-att-colony-fwd	ACGATAGTTGCCCCTTGAG
SM-1103	vc0516-colony-fwd	GCAAAATTCTGTGAACTAATGATGG
SM-1104	vsp2att-colony-rev	CGTCAGGCAATCACTCG
SM-1111	pAM325-Pvc0512UTR-fwd	ctactgtttctccatacccgtttttttgggGGAATCAATGGTAGGTATTCAC
SM-1112	pJL1-Pvc0512UTR-fwd	gtgatgattggtacCAGATCTTAATTAAGGGGAATCAATGGTAGGTATTCAC
SM-1129	GSP1-vca1098	TCTCATTGATGCCAACCAAGG
SM-1130	GSP2-vca1098	GTCCTTGGCTAAATCTTGGCTG
SM-1131	GSP1-vc0513	AGCTAAGAACATCTACATCAGGAACC
SM-1132	GSP2-vc0513	CACCAGAAGTAAGAATTCTAGACTC
SM-1133	GSP1-vc0512	CTGCCCTATGAGCTCTTCCTC
SM-1134	GSP2-vc0512	ATATGGCTGTCTGGTGTGGTC
SM-1135	TSO	GCTAATCATTGCAAGCAGTGGTATCAACGCAGAGTACATrGrGrG
SM-1136	TSO-specific primer	CATTGCAAGCAGTGGTATCAAC
SM-1156	GSP2-vc0512-b-rev	TCCGAAGGAATTCACCCTGTC
SM-1157	GSP2-vc0512-c-rev	GCTCTCGTAGTGTACACTGG
SM-1158	Pvca1098-fwd	gtgatgattggtacCAGATCTTAATTAAGGCCAGACACATATAGACATGATTTTTATTCTCATGCTTTAATTAATTGTTATGTTATAACATTTTAATTAAGGACATTTTGatgagtctgaaagaaaaaac
SM-1161	Pvca1098-Zur-1a-fwd	gtgatgattggtacCAGATCTTAATTAAGGCCAGACACATATAGACATGATTTTTATTCTCATGCTTTAATTAATTGTccTGTTATAACATTTTAATTAAGGACATTTTGatgagtctgaaagaaaaaac
SM-1162	Pvca1098-Zur-2b-fwd	gtgatgattggtacCAGATCTTAATTAAGGCCAGACACATATAGACATGATTTTTATTCTCATGCTTTAATTAATTGTTATGTTAcAtatTTTTAATTAAGGACATTTTGatgagtctgaaagaaaaaac
SM-1164	Pvca1098-insertion-rev (this might be universal)	TGGCCTTAATTAAGATCTGgtac
SM-1165	lacZ-insertion-fwd	GATTGCAAACGATCCGG
SM-1169	pAM325-Pvc0513-d-fwd	ctactgtttctccatacccgtttttttgggGCCTTCGAATCTCGAATAGAC
SM-1170	pAM325-Pvc0513-d-rev	gttttttctttcagactcatctcgaattcgATAACACCTCAGAACCACATC
SM-1171	pJL1-Pvc0513-d-fwd	gtgatgattggtacCAGATCTTAATTAAGGGCCTTCGAATCTCGAATA
SM-1227	lacZ-lacZinsert-colony-rev	atgcggtgctgattacg
SM-1307	pTD-G385C-geneblock	aacagaccatggaattcgagctcggtacccAGGAGGctgactgaATGGAGAGCATAATGCGCAAAAATTTACCGGTAACAGGCCATAATATTGAGTTGTCAAGTAGTACCAATATTTTATCTACGACCACACCAGACAGCCATATTACCTATGTAAATCCAGATTTTCTTAAAATCAGTGGCTTCGCAGAGGAAGAGCTCATAGGGCAGCCCCACAATATGGTGCGTCACCCAGATATGCCCCCAGCGGCTTTTGCGCATATGTGGTCAACTTTAAAATCTGGCCGATCTTGGATGGGGTTGGTAAAGAATCGATGTAAGAACGGTGATCACTATTGGGTAAGTGCCTTTGCTATGCCCATTATCAAAAACGGGAAAGTAGTTGAGTATCAGTCTGTCA…
SM-1290	vc0512-SDM-Arg61C-fwd	CAATATGGTGtGTCACCCAGATATGC
SM-1291	vc0512-SDM-Arg61C-rev	TGGGGCTGCCCTATGAGC
SM-1294	vc0512-SDM-R61A-fwd	CAATATGGTGgcTCACCCAGATATGCCCCCAGC
SM-1295	vc0512-SDM-R61A-rev	TGGGGCTGCCCTATGAGC
SM-1296	vc0512-SDM-H62A-fwd	TATGGTGCGTgcCCCAGATATGCCC
SM-1297	vc0512-SDM-H62A-rev	TTGTGGGGCTGCCCTATG
SM-1298	vc0512-SDM-Asp64N-fwd	GCGTCACCCAaATATGCCCCC
SM-1299	vc0512-SDM-Asp64N-rev	ACCATATTGTGGGGCTGCC
SM-1300	vc0512-SDM-His72A-fwd	GGCTTTTGCGgcTATGTGGTCAACTTTAAAATCTGG
SM-1301	vc0512-SDM-His72A-rev	GCTGGGGGCATATCTGGG
SM-1306	pTD-W74F-geneblock	aacagaccatggaattcgagctcggtacccAGGAGGctgactgaATGGAGAGCATAATGCGCAAAAATTTACCGGTAACAGGCCATAATATTGAGTTGTCAAGTAGTACCAATATTTTATCTACGACCACACCAGACAGCCATATTACCTATGTAAATCCAGATTTTCTTAAAATCAGTGGCTTCGCAGAGGAAGAGCTCATAGGGCAGCCCCACAATATGGTGCGTCACCCAGATATGCCCCCAGCGGCTTTTGCGCATATGTTCTCAACTTTAAAATCTGGCCGATCTTGGATGGGGTTGGTAAAGAATCGATGTAAGAACGGTGATCACTATTGGGTAAGTGCCTTTGCTATGCCCATTATCAAAAACGGGAAAGTAGTTGAGTATCAGTCTGTCA…
SM-1307	pTD-G385C-geneblock	aacagaccatggaattcgagctcggtacccAGGAGGctgactgaATGGAGAGCATAATGCGCAAAAATTTACCGGTAACAGGCCATAATATTGAGTTGTCAAGTAGTACCAATATTTTATCTACGACCACACCAGACAGCCATATTACCTATGTAAATCCAGATTTTCTTAAAATCAGTGGCTTCGCAGAGGAAGAGCTCATAGGGCAGCCCCACAATATGGTGCGTCACCCAGATATGCCCCCAGCGGCTTTTGCGCATATGTGGTCAACTTTAAAATCTGGCCGATCTTGGATGGGGTTGGTAAAGAATCGATGTAAGAACGGTGATCACTATTGGGTAAGTGCCTTTGCTATGCCCATTATCAAAAACGGGAAAGTAGTTGAGTATCAGTCTGTCA…
