## Supplementary material for "*Vibrio cholerae*’s mysterious Seventh Pandemic island (VSP-II) encodes novel Zur-regulated zinc starvation genes involved in chemotaxis and autoaggregation": Table S2: Table S2.xlsx

### Sheet: Table S2
	ID	Gene	Ontology	log2 fold change	p-value	p-value
a	vc0878	rpmE2	large subunit ribosomal protein L31	8.91	4.91e-279	****
a, c	vc0513		AraC family transcriptional regulator	6.72	6.46e-172	****
a	vca1098		peptide/nickel transport system substrate-binding protein	6.31	3.81e-233	****
a, c	vc0514		methyl-accepting chemotaxis protein	6.27	1.16e-120	****
a	vca1099		peptide/nickel transport system permease protein	5.68	7.31e-112	****
a, c	vc0515		cyclic di GMP phosphodiesterase	5.6	5.02e-217	****
a	vca1100		peptide/nickel transport system permease protein	5.35	4.17e-123	****
a	vca1101		peptide/nickel transport system ATP-binding protein	4.87	1.42e-145	****
b	vc0177	vspR	hypothetical protein	4.67	6.19e-08	****
a, c	vc0503	shyB	M23/LysM endopeptidase	4.03	2.67e-88	****
c	vc0512		methyl-accepting chemotaxis protein	3.43	8e-134	****
a	vca1097		Hypothetical protein	3.39	2.94e-10	****
a	vc2081	znuA	zinc transport system substrate-binding protein	3.1	4.8e-11	****
	vca0511	nrdD	anaerobic ribonucleoside triphosphate reductase	2.71	0.00103062	***
a	vca1095	cheA-3	chemotaxis protein CheA-3 (cluster III)	2.48	5.99e-22	****
a	vca1094	cheW-3	chemotaxis protein CheW-3 (cluster III)	2.41	1.52e-09	****
c	vc0505		hypothetical protein	2.21	3.38e-32	****
b	vc0178	capV	patatin-like protein	2.1	0.00150014	**
c	vc0504		hypothetical protein	2.1	1.68e-48	****
a	vca1093	cheW-2	chemotaxis protein CheW-2 (cluster III)	2.05	4.81e-11	****
a	vc2551	zrgD	hypothetical protein	1.88	1.27e-09	****
a	vc2552	zrgA	hypothetical protein	1.76	8.81e-18	****
a	vc2082	znuC	zinc transport system ATP-binding protein	1.73	3.16e-13	****
c	vc0507		hypothetical protein	1.69	1.35e-09	****
	vc1514		hypothetical protein	1.62	0.00026008	***
a	vc1263	ribA	GTP cyclohydrolase II	1.61	2.35e-11	****
a	vca1092		methyl-accepting chemotaxis protein	1.6	1.12e-06	****
a	vca1091	cheR-3	chemotaxis protein CheR-3 (cluster III)	1.59	7.06e-16	****
a	vc2553	zrgC	ABC transport system ATP-binding protein	1.56	7.97e-08	****
c	vc0508		hypothetical protein	1.47	3.29e-07	****
a	vca1087	hsbA	HptB-dependent secretion and biofilm anti anti-sigma factor	1.23	0.00015527	***
	vc2492		isopropylmalate isomerase large subunit	1.22	7.55e-05	****
	vc2364	thrA	bifunctional aspartokinase / homoserine dehydrogenase 1	1.21	0.00038172	***
a	vcC2083	znuB	zinc transport system permease protein	1.21	4.27e-07	****
	vc1644		hypothetical protein	1.18	0.00105428	***
	vc1135		imidazole glycerol-phosphate dehydratase/histidinol phosphatase	1.16	0.00080359	***
	vc1457	ctxA	cholera enterotoxin subunit A	1.16	2.36e-05	****
	vc2491		3-isopropylmalate dehydrogenase	1.16	6.05e-12	****
	vc0827	tcpH	toxin coregulated pilus biosynthesis protein H	1.09	0.00136495	**
	vc1456	ctxB	cholera enterotoxin subunit B	1.05	0.00190558	**
	vca0811	gbpA	N-acetylglucosamine-binding protein A	1.04	0.0001841	***
	vc0835	tcpT	toxin coregulated pilus biosynthesis protein T	1.02	0.00110995	***
	vc0930	rbmC	rugosity and biofilm structure modulator C	-1.03	2.52e-05	****
	vca0010		Hytpothetical protein	-1.07	0.00037223	***
	vc1131		tetracycline resistance efflux pump	-1.1	0.00044936	***
	vc2025	rpmF	large subunit ribosomal protein L32	-1.23	0.0011971	**
	vc2183	prsA	ribose-phosphate pyrophosphokinase	-1.23	3.44e-07	****
	vc0928	rbmA	rugosity and biofilm structure modulator A	-1.41	3.51e-07	****
	vct005		tRNA-Ser-1	-1.46	0.00068943	***
	vc0934	vpsL	capsular polysaccharide biosynthesis glycosyltransferase	-1.49	0.00027384	***
	vc0436	rpmA	large subunit ribosomal protein L27	-1.62	0.00022165	***
	vc0919	vpsC	serine O-acetyltransferase	-1.72	2.24e-06	****
	vc0377	zur	zinc uptake regulator	-1.78	1.26e-35	****
	vc0918	vpsB	rugosity and biofilm structure modulator C	-1.84	2.27e-05	****
	vc0917	vpsA	UDP-N-acetylglucosamine 2-epimerase	-1.91	8.72e-06	****
	vct028		tRNA-Asp-3	-2.2	0.00131306	**
	vc0916	vpsU	tyrosine-protein phosphatase	-2.25	2.22e-08	****
	vct087		tRNA-Asp-1	-3.08	0.00032984	***
	vc0378	cheX	chemotaxis protein CheX	-8.13	1.23e-201	****
	a = operon preceeded by a conserved Zur box
	b = encoded by Vibrio seventh pandemic Island I (VSP-I)
	c = encoded by Vibrio Seventh Pandemic Island II (VS-II)
