## Supplementary material for "*Vibrio cholerae*’s mysterious Seventh Pandemic island (VSP-II) encodes novel Zur-regulated zinc starvation genes involved in chemotaxis and autoaggregation": Table S3: Table S3.xlsx

### Sheet: vc0513
			Group Averages (normalized Counts)		fold change		significance		Individual Sample (normalized Counts)
GeneID	gene name	description	avg vc0515	avg control	log2(FC)	abs(log2FC)	pvalue	padj	control rep-1	control rep-2	control rep-3	vc0515 -rep1	vc0515 -rep2	vc0515 -rep3
FY484_RS02740	vc0515	EAL domain-containing protein	45	4	3.531	3.531	3.35838e-08	4.0726e-05	7	1	5	63	33	39
FY484_RS02725	vc0512	methyl-accepting chemotaxis protein	138	44	1.659	1.659	9.39388e-07	0.000854373	46	46	39	188	115	110
FY484_RS02730	vc0513	helix-turn-helix transcriptional regulator	70	0	8.668	8.668	2.56112e-11	9.31735e-08	0	0	0	115	30	64
FY484_RS02735	vc0514	methyl-accepting chemotaxis protein	60	3	4.034	4.034	1.08316e-10	1.97028e-07	4	4	2	97	43	39
ColName	Description
GeneID	GeneID (from gtf annotation file)
gene name	Gene name/symbol (from gtf annotation file)
description	Gene product (from gtf annotation file)
log2(FC)	log2-transformed fold-change between groups
abs(log2FC)	absolute value of log2-transformed fold-change
pvalue	p-value for differential expression test (not corrected)
padj	adjusted p-value for differential expression test (corrected) -- also called q-value or FDR
avg <GroupID>	Average normalized counts per group -- rounded to integer value
norm.<SampleID>	Individual sample normalized counts
